# Met/HGFR triggers detrimental reactive microglia in TBI

**DOI:** 10.1101/2021.12.05.471232

**Authors:** Rida Rehman, Michael Miller, Sruthi Sankari Krishnamurthy, Jacob Kjell, Lobna Elsayed, Florian olde Heuvel, Alison Conquest, Akila Chandrasekar, Albert Ludolph, Tobias Boeckers, Medhanie A Mulaw, Magdalena Goetz, Maria Cristina Morganti-Kossmann, Aya Takeoka, Francesco Roselli

**Affiliations:** Dept. of Neurology, Ulm University, Ulm DE; Neuro-Electronics Research Flanders (NERF), Flanders Institute for Biotechnology (VIB), Leuven, Belgium; Department of Neuroscience and Leuven Brain Institute, KU Leuven, Leuven, Belgium; Institute for Stem Cell Research, Helmholtz Zentrum München & Biomedical Center, Ludwig-Maximilians Universitaet, Planegg-Martinsried, Germany; Department of Clinical Neuroscience, Karolinska Institutet, Solna, Sweden; National Trauma Research Institute and Department of Neurosurgery, The Alfred Hospital, Melbourne, Australia; Dept. of Cellular Neurobiology, Technical University, Braunschweig, Germany; German center for Neurodegenerative Diseases (DZNE)-Ulm; Dept. of Internal Medicine I and Institute of Molecular Medicine, Ulm University, Ulm DE; Department of Epidemiology and Preventive Medicine, Monash University, Melbourne, Australia; IMEC, Leuven, Belgium

**Keywords:** Traumatic Brain Injury, antibody array, proteomics, cMet, HGFR, Btk, VEGFR, microglia, neuroinflammation

## Abstract

The complexity of the signaling events, cellular responses unfolding in neuronal, glial and immune cells upon Traumatic brain injury (TBI) constitutes an obstacle in elucidating pathophysiological links and targets for intervention. We used array phosphoproteomics in a murine mild blunt TBI to reconstruct the temporal dynamics of tyrosine-kinase signaling in TBI and then to scrutinize the large-scale effects of the perturbation of cMet/HGFR, VEGFR1 and Btk signaling by small molecules. cMet/HGFR emerged as a selective modifier of the early microglial response, and cMet/HGFR blockade prevented the induction of microglial inflammatory mediators, of reactive microglia morphology and of TBI-associated responses in neurons, vessels and brain extracellular matrix. Acute or prolonged cMet/HGFR inhibition ameliorated neuronal survival and motor recovery. Early elevation of HGF itself in the CSF of TBI patients suggest that this mechanism has translational value in human subjects. Our findings identify cMet/HGFR as a modulator of early neuroinflammation in TBI with translational potential and indicate several RTK families as possible additional targets for TBI treatment.

**Summary:** Controlling neuroinflammation in neurotrauma is an important but unachieved goal. This study exploits a moderate TBI model and array-based proteomics to identify cMet as a new inducer of reactive microglia. A small-molecule inhibitor of cMet contains microglial reactivity, reduces neuronal and vascular alterations, limits behavioural disturbances and accelerates recovery.

**Highlights:**

- Met is activated in microglia upon TBI and drives microglial reactivity.
- A Met inhibitor reduces motor dysfunction upon TBI and promotes recovery.
- Blockade of MET prevents the appearance of a reactive microglia.
- The cMET inhibitor reduces the sub-acute neuronal loss after TBI.
