## supplementary table 1 for "Met/HGFR triggers detrimental reactive microglia in TBI"

### Sheet: tbi3hhigh_vs_sham
Table S1. Detailed information of significant proteins (Related to Figure 1). This table details the independent interaction between two groups to evaluate the phosphorylation pattern of RTK families.
No	Protein ID	logFC	AveExpr	t	P.Value	adj.P.Val	B
2	EGFR	0.576075	15.3113	4.52808	5.2677e-05	0.000513601	1.55931
3	EGFR	0.53281	15.2998	4.78877	2.32274e-05	0.000272336	2.35044
4	ErbB2	0.1245	14.3309	0.774335	0.443293	0.557692	-6.49139
5	ErbB2	-0.0605811	14.144	-0.362129	0.719165	0.753028	-6.72635
6	ErbB3	0.243202	13.866	2.26053	0.0293104	0.0601635	-4.36045
7	ErbB3	0.286159	13.798	2.38444	0.0219446	0.0475465	-4.10421
8	ErbB4	-0.0985291	14.6157	-0.632338	0.53077	0.636323	-6.59124
9	ErbB4	-0.194879	14.5679	-1.3572	0.182339	0.309184	-5.88133
10	FGF R2	-0.048609	12.8456	-0.384295	0.702798	0.750935	-6.718
11	FGF R2	0.110363	12.9041	0.862544	0.393539	0.516541	-6.41953
12	FGF R3	-0.432411	14.1706	-3.67624	0.00069623	0.0036204	-0.911878
13	FGF R3	-0.43076	14.1635	-3.68568	0.000677289	0.0036204	-0.885722
14	FGF R4	0.284593	14.0058	1.89239	0.0657045	0.122023	-5.05754
15	FGF R4	0.190885	14.0318	1.19967	0.237337	0.362986	-6.07708
16	Insulin R	0.0813459	13.7449	0.843521	0.403961	0.516541	-6.43566
17	Insulin R	0.0766887	13.6858	0.532242	0.597508	0.656417	-6.64974
18	IGF- 1R	0.149354	13.8947	1.07033	0.290898	0.435167	-6.22098
19	IGF- 1R	0.125382	13.9915	0.898856	0.374117	0.516541	-6.38778
20	Axl	-0.463672	14.7362	-3.48868	0.00119733	0.00498084	-1.42459
21	Axl	-0.440041	14.7484	-3.41584	0.00147327	0.00522341	-1.61993
22	Dtk	-0.608773	14.4591	-4.03948	0.000236513	0.00167709	0.116513
23	Dtk	-0.525755	14.5926	-3.59132	0.000891191	0.00408899	-1.14569
24	Mer	-0.179147	13.7136	-0.581912	0.563897	0.656417	-6.62194
25	Mer	-0.20717	13.7233	-0.743199	0.461712	0.571643	-6.51497
26	HGF R	0.670079	13.2748	3.31345	0.00196567	0.00594888	-1.89072
27	HGF R	0.702991	13.3133	3.96642	0.000294719	0.00186822	-0.0937518
28	MSP R	0.648252	14.6522	4.77265	2.44404e-05	0.000272336	2.30118
29	MSP R	0.497023	14.5641	3.6074	0.000850627	0.00408899	-1.10161
30	PDGF R?	-0.0210823	15.2601	-0.211322	0.833711	0.833711	-6.77003
31	PDGF R?	-0.0252194	15.2344	-0.226223	0.822182	0.83286	-6.76673
32	PDGF Rb	-0.281971	14.0134	-3.16779	0.00294244	0.00816941	-2.26785
33	PDGF Rb	-0.308343	13.8874	-3.15873	0.00301631	0.00816941	-2.29095
34	SCF R	-0.615073	14.1259	-5.71986	1.1763e-06	2.16983e-05	5.24976
35	SCF R	-0.676617	14.0935	-5.9588	5.4323e-07	1.55457e-05	6.0037
36	Flt 3	-0.123519	14.0442	-0.96694	0.339393	0.481322	-6.32486
37	Flt 3	-0.11411	13.9621	-0.852356	0.3991	0.516541	-6.42821
38	M-CSF R	0.16208	13.5449	1.46792	0.14996	0.265838	-5.73064
39	M-CSF R	0.147877	13.6069	1.30333	0.199927	0.331794	-5.95077
40	c-Ret	-0.266977	13.4853	-2.28974	0.0273985	0.0577591	-4.30098
41	c-Ret	-0.403965	13.448	-3.31032	0.00198296	0.00594888	-1.89893
42	Tie-1	-0.0623583	13.7448	-0.428367	0.670686	0.726576	-6.69995
43	Tie-1	0.110632	13.7969	0.864201	0.392639	0.516541	-6.41811
44	Tie-2	0.121049	13.8674	1.05961	0.29569	0.435167	-6.23222
45	Tie-2	0.0628239	13.8518	0.548048	0.58671	0.656417	-6.64116
46	TrkA	-0.0704354	13.6305	-0.543344	0.589913	0.656417	-6.64374
47	TrkA	-0.231876	13.7385	-1.96458	0.056448	0.107389	-4.92875
48	TrkB	-0.272428	15.5218	-2.71929	0.00963577	0.0234872	-3.36228
49	TrkB	-0.34533	15.5198	-3.31712	0.00194556	0.00594888	-1.88108
50	TrkC	-0.356246	14.8303	-2.6817	0.0105986	0.0250511	-3.44899
51	TrkC	-0.315115	14.8756	-2.22206	0.0320095	0.064019	-4.43786
52	VEGF R1	0.649502	14.3822	4.42097	7.35133e-05	0.000637116	1.23811
53	VEGF R1	0.516783	14.3119	3.9481	0.00031137	0.00186822	-0.146222
54	VEGF R2	0.260132	13.4174	1.6385	0.109174	0.198036	-5.47791
55	VEGF R2	0.0912059	13.3818	0.620542	0.538427	0.636323	-6.59864
56	VEGF R3	0.639279	14.6741	3.43056	0.00141302	0.00522341	-1.58064
57	VEGF R3	0.570604	14.6626	3.48405	0.00121328	0.00498084	-1.43707
58	MuSK	0.264011	14.5204	2.66075	0.0111729	0.025632	-3.49695
59	MuSK	0.250541	14.4626	2.42108	0.0201124	0.044822	-4.02649
60	EphA1	-0.15599	13.0672	-1.0116	0.317821	0.459075	-6.28122
61	EphA1	-0.40681	12.9604	-3.02536	0.00432958	0.0112569	-2.62679
62	EphA2	-0.0619272	12.7774	-0.67732	0.502108	0.611945	-6.56174
63	EphA2	-0.107412	12.775	-1.22074	0.229344	0.362986	-6.05219
64	EphA3	-0.036383	12.9465	-0.355528	0.724065	0.753028	-6.72874
65	EphA3	-0.105719	12.9518	-0.855324	0.397474	0.516541	-6.42569
66	EphA6	-0.890909	12.97	-6.12819	3.14041e-07	1.55457e-05	6.53895
67	EphA6	-0.874538	12.9867	-5.92915	5.9791e-07	1.55457e-05	5.91006
68	EphA7	-0.185617	13.0455	-1.2894	0.204677	0.3326	-5.9683
69	EphA7	-0.177789	12.9768	-1.3955	0.170578	0.295669	-5.83042
70	EphA8	-0.0772597	12.8826	-0.565028	0.575215	0.656417	-6.63166
71	EphA8	-0.0427523	12.9739	-0.313532	0.755508	0.77539	-6.74292
72	EphB1	-0.442861	13.5841	-2.76191	0.00864245	0.0217455	-3.26298
73	EphB1	-0.229361	13.6371	-1.2025	0.23625	0.362986	-6.07375
74	EphB2	0.786963	13.73	3.34251	0.0018119	0.00594888	-1.81432
75	EphB2	0.832778	13.8016	3.45893	0.00130345	0.00508347	-1.50463
76	EphB4	0.895561	13.943	4.33328	9.64248e-05	0.000752113	0.977052
77	EphB4	0.879777	13.7509	5.66798	1.39092e-06	2.16983e-05	5.08635
78	EphB6	-0.233465	14.4964	-2.19054	0.0343834	0.0670476	-4.50052
79	EphB6	-0.331868	14.3772	-3.1562	0.00303735	0.00816941	-2.29743

### Sheet: tbi24h_vs_sham
Table S1. Detailed information of significant proteins (Related to Figure 1). This table details the independent interaction between two groups to evaluate the phosphorylation pattern of RTK families.
No	Protein ID	logFC	AveExpr	t	P.Value	adj.P.Val	B
2	EGFR	0.45569	15.3113	3.44131	0.00137052	0.0103755	-1.40757
3	EGFR	0.338191	15.2998	2.92033	0.00572475	0.0297687	-2.73185
4	ErbB2	0.0301707	14.3309	0.180286	0.85784	0.892153	-6.60055
5	ErbB2	-0.204078	14.144	-1.17204	0.248127	0.403206	-5.93705
6	ErbB3	0.0222193	13.866	0.198422	0.843721	0.892153	-6.59709
7	ErbB3	0.0323447	13.798	0.258941	0.797011	0.875589	-6.58318
8	ErbB4	0.13912	14.6157	0.857815	0.396114	0.560213	-6.24982
9	ErbB4	0.0816463	14.5679	0.546303	0.587897	0.705476	-6.4672
10	FGF R2	-0.287962	12.8456	-2.18727	0.0346388	0.103916	-4.344
11	FGF R2	-0.157159	12.9041	-1.1801	0.244942	0.403206	-5.92783
12	FGF R3	-0.417008	14.1706	-3.4062	0.00151406	0.0103755	-1.50067
13	FGF R3	-0.445589	14.1635	-3.66298	0.000723688	0.00627196	-0.808387
14	FGF R4	0.18045	14.0058	1.15282	0.255839	0.407253	-5.9588
15	FGF R4	0.185726	14.0318	1.12145	0.268793	0.419318	-5.99358
16	Insulin R	0.137715	13.7449	1.37202	0.177715	0.315039	-5.69107
17	Insulin R	0.135392	13.6858	0.902795	0.372048	0.537403	-6.21071
18	IGF- 1R	0.122273	13.8947	0.841876	0.404871	0.560213	-6.26321
19	IGF- 1R	0.0681338	13.9915	0.469286	0.641417	0.746725	-6.50633
20	Axl	-0.184142	14.7362	-1.33113	0.190695	0.330538	-5.74425
21	Axl	-0.128441	14.7484	-0.957915	0.343869	0.506072	-6.16019
22	Dtk	-0.0618298	14.4591	-0.394173	0.69555	0.775042	-6.53883
23	Dtk	0.126262	14.5926	0.82863	0.412239	0.560213	-6.27416
24	Mer	0.263045	13.7136	0.820915	0.416569	0.560213	-6.28046
25	Mer	0.0557238	13.7233	0.19206	0.848668	0.892153	-6.59834
26	HGF R	0.603697	13.2748	2.86809	0.006566	0.0320093	-2.85725
27	HGF R	0.523114	13.3133	2.83572	0.00714361	0.0327765	-2.9342
28	MSP R	0.330916	14.6522	2.34074	0.0243266	0.0862488	-4.03461
29	MSP R	0.229222	14.5641	1.59843	0.11783	0.233385	-5.37056
30	PDGF R?	-0.17346	15.2601	-1.67049	0.102644	0.216384	-5.25953
31	PDGF R?	-0.256532	15.2344	-2.21087	0.0328348	0.102445	-4.29746
32	PDGF Rb	-0.457252	14.0134	-4.93544	1.45925e-05	0.000569108	2.91207
33	PDGF Rb	-0.467532	13.8874	-4.6016	4.18592e-05	0.000816255	1.90089
34	SCF R	-0.496699	14.1259	-4.43784	6.97635e-05	0.000906926	1.41219
35	SCF R	-0.471782	14.0935	-3.99187	0.000273013	0.00304215	0.112851
36	Flt 3	-0.127681	14.0442	-0.960315	0.342676	0.506072	-6.15792
37	Flt 3	-0.193041	13.9621	-1.38537	0.173628	0.314953	-5.6734
38	M-CSF R	0.281057	13.5449	2.44559	0.018965	0.0704414	-3.81417
39	M-CSF R	0.253495	13.6069	2.14655	0.0379573	0.107473	-4.42333
40	c-Ret	-0.243472	13.4853	-2.00622	0.0516386	0.122341	-4.68765
41	c-Ret	-0.335843	13.448	-2.64412	0.0116491	0.0454315	-3.37769
42	Tie-1	-0.0965419	13.7448	-0.637172	0.527649	0.65328	-6.41353
43	Tie-1	0.0777788	13.7969	0.583731	0.562684	0.685771	-6.44608
44	Tie-2	0.244068	13.8674	2.05264	0.0467007	0.117505	-4.60181
45	Tie-2	0.188161	13.8518	1.57704	0.122677	0.233385	-5.4027
46	TrkA	-0.0532411	13.6305	-0.394593	0.695243	0.775042	-6.53866
47	TrkA	-0.198588	13.7385	-1.61654	0.113851	0.233385	-5.34306
48	TrkB	0.074171	15.5218	0.711307	0.481028	0.605165	-6.36377
49	TrkB	0.0200596	15.5198	0.185127	0.854067	0.892153	-6.59966
50	TrkC	-0.150793	14.8303	-1.09059	0.281991	0.431281	-6.02691
51	TrkC	-0.173709	14.8756	-1.17687	0.246216	0.403206	-5.93154
52	VEGF R1	0.352349	14.3822	2.30425	0.026491	0.0868231	-4.10963
53	VEGF R1	0.251121	14.3119	1.84324	0.0727245	0.15757	-4.97623
54	VEGF R2	-0.12789	13.4174	-0.773943	0.443523	0.586352	-6.31758
55	VEGF R2	-0.295419	13.3818	-1.9311	0.0605902	0.139001	-4.82317
56	VEGF R3	0.411869	14.6741	2.1235	0.039958	0.107473	-4.46773
57	VEGF R3	0.341802	14.6626	2.00513	0.0517596	0.122341	-4.68965
58	MuSK	0.144511	14.5204	1.39927	0.16945	0.314694	-5.65482
59	MuSK	0.203778	14.4626	1.89194	0.0657654	0.146563	-4.89213
60	EphA1	-0.0665502	13.0672	-0.414648	0.680619	0.775042	-6.53052
61	EphA1	-0.321989	12.9604	-2.30063	0.0267148	0.0868231	-4.11702
62	EphA2	-0.203053	12.7774	-2.13374	0.0390583	0.107473	-4.44806
63	EphA2	-0.242564	12.775	-2.6486	0.0115191	0.0454315	-3.36757
64	EphA3	0.00950128	12.9465	0.0892025	0.929367	0.953824	-6.6129
65	EphA3	-0.0638624	12.9518	-0.496411	0.622326	0.735477	-6.49322
66	EphA6	-0.778864	12.97	-5.1473	7.42525e-06	0.000569108	3.56206
67	EphA6	-0.725977	12.9867	-4.72885	2.80622e-05	0.000729618	2.28417
68	EphA7	-0.238104	13.0455	-1.58911	0.119922	0.233385	-5.38461
69	EphA7	-0.0993793	12.9768	-0.749443	0.457982	0.595377	-6.3361
70	EphA8	-0.00725294	12.8826	-0.0509624	0.95961	0.95961	-6.6156
71	EphA8	-0.00983552	12.9739	-0.0693008	0.945096	0.95737	-6.61449
72	EphB1	-0.345678	13.5841	-2.07125	0.0448395	0.116583	-4.56694
73	EphB1	-0.145785	13.6371	-0.734341	0.467031	0.597187	-6.34722
74	EphB2	0.899442	13.73	3.67038	0.000708246	0.00627196	-0.788085
75	EphB2	0.848885	13.8016	3.38751	0.00159623	0.0103755	-1.55002
76	EphB4	0.702717	13.943	3.26678	0.00223884	0.013433	-1.86519
77	EphB4	0.730055	13.7509	4.51888	5.42116e-05	0.000845701	1.65336
78	EphB6	-0.293501	14.4964	-2.64581	0.0115998	0.0454315	-3.37387
79	EphB6	-0.348156	14.3772	-3.18121	0.00283605	0.0158009	-2.08465

### Sheet: tbi3d_vs_sham
Table S1. Detailed information of significant proteins (Related to Figure 1). This table details the independent interaction between two groups to evaluate the phosphorylation pattern of RTK families.
No	Protein ID	logFC	AveExpr	t	P.Value	adj.P.Val	B
2	EGFR	0.135465	15.3113	1.02301	0.31246	0.427576	-6.45927
3	EGFR	0.0849239	15.2998	0.733331	0.46764	0.528637	-6.71277
4	ErbB2	-0.287257	14.3309	-1.71652	0.0938161	0.170178	-5.53994
5	ErbB2	-0.382093	14.144	-2.19439	0.034085	0.0738509	-4.67483
6	ErbB3	0.123789	13.866	1.10546	0.275575	0.405563	-6.37257
7	ErbB3	0.267453	13.798	2.14114	0.038419	0.0809913	-4.77971
8	ErbB4	0.580707	14.6157	3.58064	0.000919157	0.00448089	-1.3408
9	ErbB4	0.585765	14.5679	3.91941	0.000339291	0.00203575	-0.388977
10	FGF R2	-0.166488	12.8456	-1.26459	0.213348	0.346691	-6.18749
11	FGF R2	-0.142307	12.9041	-1.06858	0.291677	0.409413	-6.41214
12	FGF R3	-0.130202	14.1706	-1.06351	0.293937	0.409413	-6.41747
13	FGF R3	-0.140903	14.1635	-1.1583	0.253621	0.380431	-6.31368
14	FGF R4	-0.678987	14.0058	-4.33776	9.50992e-05	0.000927217	0.836447
15	FGF R4	-0.779501	14.0318	-4.7068	3.00803e-05	0.000391044	1.9531
16	Insulin R	0.0968733	13.7449	0.965125	0.340291	0.449876	-6.51633
17	Insulin R	0.160168	13.6858	1.068	0.291933	0.409413	-6.41275
18	IGF- 1R	-0.0874916	13.8947	-0.602401	0.550313	0.596172	-6.80065
19	IGF- 1R	-0.218177	13.9915	-1.50274	0.140774	0.233624	-5.86812
20	Axl	-0.391465	14.7362	-2.82984	0.00725356	0.0209547	-3.2781
21	Axl	-0.509955	14.7484	-3.80326	0.00047929	0.00267033	-0.719856
22	Dtk	-0.717577	14.4591	-4.57465	4.5544e-05	0.00050749	1.54998
23	Dtk	-0.618538	14.5926	-4.05934	0.000222729	0.00173729	0.0153736
24	Mer	-0.265629	13.7136	-0.828976	0.412045	0.506775	-6.63799
25	Mer	-0.357161	13.7233	-1.231	0.225522	0.353939	-6.22848
26	HGF R	-0.203217	13.2748	-0.965457	0.340127	0.449876	-6.51602
27	HGF R	-0.138564	13.3133	-0.751136	0.456974	0.528637	-6.69952
28	MSP R	0.173511	14.6522	1.22733	0.226884	0.353939	-6.2329
29	MSP R	0.220052	14.5641	1.53449	0.132795	0.225174	-5.82181
30	PDGF R?	0.274118	15.2601	2.63987	0.0117739	0.0296246	-3.72211
31	PDGF R?	0.217723	15.2344	1.8764	0.0679219	0.129217	-5.27005
32	PDGF Rb	-0.31322	14.0134	-3.3808	0.00162677	0.00667832	-1.88178
33	PDGF Rb	-0.324325	13.8874	-3.19211	0.00275236	0.00894517	-2.37672
34	SCF R	-0.324093	14.1259	-2.89566	0.00610849	0.0183255	-3.11945
35	SCF R	-0.379031	14.0935	-3.20708	0.0026412	0.00894517	-2.33805
36	Flt 3	0.224289	14.0442	1.68692	0.099416	0.176237	-5.58763
37	Flt 3	0.166208	13.9621	1.1928	0.239985	0.367036	-6.27385
38	M-CSF R	0.373649	13.5449	3.25128	0.00233733	0.00872963	-2.22326
39	M-CSF R	0.308024	13.6069	2.60829	0.0127392	0.0310517	-3.79383
40	c-Ret	-0.250145	13.4853	-2.06121	0.0458357	0.0916714	-4.93328
41	c-Ret	-0.44598	13.448	-3.51124	0.00112243	0.00514996	-1.53052
42	Tie-1	0.404302	13.7448	2.66837	0.0109608	0.028498	-3.65684
43	Tie-1	0.39111	13.7969	2.93529	0.00550309	0.0171696	-3.02281
44	Tie-2	0.0892432	13.8674	0.750545	0.457326	0.528637	-6.69997
45	Tie-2	0.0162898	13.8518	0.13653	0.892088	0.903674	-6.97476
46	TrkA	-0.254282	13.6305	-1.8846	0.0667772	0.129217	-5.25566
47	TrkA	-0.426772	13.7385	-3.47399	0.00124865	0.00541082	-1.63155
48	TrkB	-0.218355	15.5218	-2.09405	0.0426491	0.087543	-4.87075
49	TrkB	-0.0321693	15.5198	-0.296884	0.768094	0.798817	-6.93949
50	TrkC	-0.102344	14.8303	-0.740185	0.463518	0.528637	-6.70771
51	TrkC	-0.0377078	14.8756	-0.255468	0.799673	0.820717	-6.95109
52	VEGF R1	0.41714	14.3822	2.72795	0.00942572	0.0253519	-3.51884
53	VEGF R1	0.44268	14.3119	3.24929	0.00235028	0.00872963	-2.22846
54	VEGF R2	0.844718	13.4174	5.11192	8.31464e-06	0.000162136	3.20699
55	VEGF R2	0.561695	13.3818	3.6717	0.000705516	0.00366869	-1.08901
56	VEGF R3	0.472547	14.6741	2.43634	0.0193907	0.0444846	-4.17353
57	VEGF R3	0.377827	14.6626	2.21647	0.0324197	0.0722496	-4.63076
58	MuSK	0.415047	14.5204	4.01882	0.000251729	0.00178499	-0.102339
59	MuSK	0.42867	14.4626	3.9799	0.00028302	0.00183963	-0.214922
60	EphA1	0.133737	13.0672	0.833264	0.409652	0.506775	-6.63443
61	EphA1	-0.121426	12.9604	-0.867593	0.390801	0.506775	-6.60528
62	EphA2	-0.030115	12.7774	-0.316457	0.753304	0.794023	-6.9334
63	EphA2	-0.077686	12.775	-0.848268	0.401345	0.506775	-6.62183
64	EphA3	0.00437839	12.9465	0.0411064	0.967416	0.967416	-6.98337
65	EphA3	-0.054966	12.9518	-0.427258	0.671486	0.717479	-6.89167
66	EphA6	-1.12307	12.97	-7.42205	4.92701e-09	2.63645e-07	10.5219
67	EphA6	-1.12415	12.9867	-7.32244	6.76012e-09	2.63645e-07	10.2094
68	EphA7	0.265972	13.0455	1.7751	0.0835035	0.155078	-5.44341
69	EphA7	0.37059	12.9768	2.7947	0.00794372	0.0221289	-3.36179
70	EphA8	-0.0932858	12.8826	-0.655468	0.515925	0.569837	-6.76706
71	EphA8	-0.116698	12.9739	-0.822254	0.415815	0.506775	-6.64353
72	EphB1	-0.130176	13.5841	-0.779994	0.439993	0.527992	-6.67739
73	EphB1	0.129264	13.6371	0.65112	0.518698	0.569837	-6.76992
74	EphB2	0.404056	13.73	1.64884	0.107026	0.185512	-5.64795
75	EphB2	0.64178	13.8016	2.56105	0.0143196	0.0338464	-3.9
76	EphB4	1.05898	13.943	4.92298	1.51814e-05	0.00023683	2.61917
77	EphB4	1.16116	13.7509	7.18733	1.0395e-08	2.7027e-07	9.78427
78	EphB6	-0.355598	14.4964	-3.2056	0.00265199	0.00894517	-2.34187
79	EphB6	-0.470058	14.3772	-4.29506	0.000108476	0.000940123	0.709196

### Sheet: Overlappingsignificantproteins
Table S1. Detailed information of significant proteins (Related to Figure 1). This table details the independent interaction between two groups to evaluate the phosphorylation pattern of RTK families.
No.	Protein ID	tbi_high_vs_sham	tbi_24h_vs_sham	tbi_3d_vs_sham	tbi_7d_vs_sham
2	EGFR	1	1	0	0
3	EGFR	1	1	0	0
4	ErbB2	0	0	0	0
5	ErbB2	0	0	0	-1
6	ErbB3	0	0	0	0
7	ErbB3	1	0	0	0
8	ErbB4	0	0	1	0
9	ErbB4	0	0	1	0
10	FGF R2	0	0	0	0
11	FGF R2	0	0	0	0
12	FGF R3	-1	-1	0	-1
13	FGF R3	-1	-1	0	0
14	FGF R4	0	0	-1	0
15	FGF R4	0	0	-1	0
16	Insulin R	0	0	0	0
17	Insulin R	0	0	0	1
18	IGF- 1R	0	0	0	1
19	IGF- 1R	0	0	0	1
20	Axl	-1	0	-1	0
21	Axl	-1	0	-1	0
22	Dtk	-1	0	-1	0
23	Dtk	-1	0	-1	-1
24	Mer	0	0	0	0
25	Mer	0	0	0	0
26	HGF R	1	1	0	0
27	HGF R	1	1	0	0
28	MSP R	1	0	0	0
29	MSP R	1	0	0	0
30	PDGF R⍺	0	0	1	0
31	PDGF R⍺	0	0	0	0
32	PDGF Rb	-1	-1	-1	-1
33	PDGF Rb	-1	-1	-1	-1
34	SCF R	-1	-1	-1	-1
35	SCF R	-1	-1	-1	-1
36	Flt 3	0	0	0	0
37	Flt 3	0	0	0	0
38	M-CSF R	0	0	1	1
39	M-CSF R	0	0	1	1
40	c-Ret	0	0	0	0
41	c-Ret	-1	-1	-1	0
42	Tie-1	0	0	1	0
43	Tie-1	0	0	1	1
44	Tie-2	0	0	0	1
45	Tie-2	0	0	0	1
46	TrkA	0	0	0	0
47	TrkA	0	0	-1	-1
48	TrkB	-1	0	0	0
49	TrkB	-1	0	0	0
50	TrkC	-1	0	0	0
51	TrkC	0	0	0	0
52	VEGF R1	1	0	1	0
53	VEGF R1	1	0	1	0
54	VEGF R2	0	0	1	0
55	VEGF R2	0	0	1	0
56	VEGF R3	1	0	1	0
57	VEGF R3	1	0	0	0
58	MuSK	1	0	1	0
59	MuSK	1	0	1	0
60	EphA1	0	0	0	0
61	EphA1	-1	0	0	-1
62	EphA2	0	0	0	0
63	EphA2	0	-1	0	0
64	EphA3	0	0	0	0
65	EphA3	0	0	0	0
66	EphA6	-1	-1	-1	-1
67	EphA6	-1	-1	-1	-1
68	EphA7	0	0	0	0
69	EphA7	0	0	1	1
70	EphA8	0	0	0	0
71	EphA8	0	0	0	0
72	EphB1	-1	0	0	-1
73	EphB1	0	0	0	0
74	EphB2	1	1	0	0
75	EphB2	1	1	1	0
76	EphB4	1	1	1	1
77	EphB4	1	1	1	1
78	EphB6	0	-1	-1	0
79	EphB6	-1	-1	-1	0

### Sheet: tbi7d_vs_sham
Table S1. Detailed information of significant proteins (Related to Figure 1). This table details the independent interaction between two groups to evaluate the phosphorylation pattern of RTK families.
No	Protein ID	logFC	AveExpr	t	P.Value	adj.P.Val	B
2	EGFR	0.154096	15.3113	1.16371	0.251446	0.384565	-5.97566
3	EGFR	0.166419	15.2998	1.43705	0.158493	0.271308	-5.63229
4	ErbB2	-0.367537	14.3309	-2.19623	0.0339436	0.0893899	-4.35372
5	ErbB2	-0.446945	14.144	-2.56684	0.0141165	0.0486097	-3.57691
6	ErbB3	0.0894874	13.866	0.799139	0.428937	0.557754	-6.32745
7	ErbB3	0.194012	13.798	1.5532	0.128267	0.244019	-5.46667
8	ErbB4	0.171484	14.6157	1.05737	0.296697	0.433094	-6.09109
9	ErbB4	0.129833	14.5679	0.868722	0.39019	0.533945	-6.26997
10	FGF R2	-0.284917	12.8456	-2.16414	0.036491	0.0893899	-4.41663
11	FGF R2	-0.106401	12.9041	-0.798957	0.429042	0.557754	-6.3276
12	FGF R3	-0.315138	14.1706	-2.57411	0.0138657	0.0486097	-3.5608
13	FGF R3	-0.295076	14.1635	-2.42569	0.0198919	0.0620627	-3.88336
14	FGF R4	-0.00813274	14.0058	-0.0519566	0.958822	0.971275	-6.6454
15	FGF R4	0.0233439	14.0318	0.140955	0.888614	0.936647	-6.63675
16	Insulin R	0.218349	13.7449	2.17536	0.0355818	0.0893899	-4.39472
17	Insulin R	0.38402	13.6858	2.56065	0.0143336	0.0486097	-3.59061
18	IGF- 1R	0.381849	13.8947	2.62912	0.0120946	0.0486097	-3.43778
19	IGF- 1R	0.415369	13.9915	2.86095	0.00668952	0.0338666	-2.89988
20	Axl	-0.0391143	14.7362	-0.282752	0.778828	0.867832	-6.60651
21	Axl	-0.0428072	14.7484	-0.319257	0.751196	0.857622	-6.59545
22	Dtk	-0.339118	14.4591	-2.16192	0.0366728	0.0893899	-4.42094
23	Dtk	-0.405229	14.5926	-2.65944	0.0112098	0.0485757	-3.36919
24	Mer	-0.0991243	13.7136	-0.309348	0.758665	0.857622	-6.59859
25	Mer	-0.195993	13.7233	-0.675519	0.503239	0.627485	-6.41808
26	HGF R	0.0134165	13.2748	0.0637399	0.949495	0.971275	-6.64472
27	HGF R	0.00301164	13.3133	0.0163257	0.987056	0.987056	-6.64663
28	MSP R	0.123838	14.6522	0.875969	0.386285	0.533945	-6.26372
29	MSP R	0.096058	14.5641	0.66984	0.506815	0.627485	-6.42188
30	PDGF R?	-0.0152843	15.2601	-0.147194	0.883719	0.936647	-6.63585
31	PDGF R?	-0.0984623	15.2344	-0.848577	0.401175	0.539511	-6.28709
32	PDGF Rb	-0.413948	14.0134	-4.46802	6.35176e-05	0.00123859	1.4823
33	PDGF Rb	-0.394839	13.8874	-3.88613	0.000374731	0.00324767	-0.20922
34	SCF R	-0.481925	14.1259	-4.30584	0.000104934	0.00163697	1.00216
35	SCF R	-0.485031	14.0935	-4.10398	0.000194552	0.00216787	0.41342
36	Flt 3	-0.166495	14.0442	-1.25224	0.217766	0.339715	-5.87172
37	Flt 3	-0.139701	13.9621	-1.00258	0.322102	0.456799	-6.14648
38	M-CSF R	0.351222	13.5449	3.05612	0.00398592	0.0239155	-2.4242
39	M-CSF R	0.33615	13.6069	2.84646	0.006947	0.0338666	-2.93439
40	c-Ret	-0.0673985	13.4853	-0.555367	0.581741	0.677251	-6.4919
41	c-Ret	-0.0963186	13.448	-0.758324	0.452709	0.578874	-6.35901
42	Tie-1	0.314841	13.7448	2.07794	0.0441872	0.104442	-4.58197
43	Tie-1	0.434655	13.7969	3.26209	0.00226823	0.0147435	-1.90165
44	Tie-2	0.404336	13.8674	3.40051	0.00153865	0.0109105	-1.53958
45	Tie-2	0.311862	13.8518	2.61382	0.0125651	0.0486097	-3.47218
46	TrkA	-0.320433	13.6305	-2.37487	0.0224475	0.0648482	-3.99057
47	TrkA	-0.519983	13.7385	-4.23274	0.000131357	0.00170764	0.787751
48	TrkB	-0.00741557	15.5218	-0.071116	0.94366	0.971275	-6.64421
49	TrkB	-0.0612576	15.5198	-0.565334	0.575009	0.677251	-6.48632
50	TrkC	-0.197962	14.8303	-1.43173	0.160002	0.271308	-5.6396
51	TrkC	-0.198745	14.8756	-1.34648	0.18574	0.308249	-5.75337
52	VEGF R1	0.257361	14.3822	1.68306	0.100168	0.200335	-5.2681
53	VEGF R1	0.196362	14.3119	1.4413	0.157295	0.271308	-5.62642
54	VEGF R2	0.108466	13.4174	0.656396	0.515334	0.628063	-6.43077
55	VEGF R2	-0.0351425	13.3818	-0.22972	0.819482	0.887772	-6.62018
56	VEGF R3	0.288434	14.6741	1.4871	0.144842	0.268992	-5.56232
57	VEGF R3	0.193275	14.6626	1.13382	0.263631	0.395447	-6.00916
58	MuSK	0.252578	14.5204	2.44567	0.0189615	0.0616248	-3.84076
59	MuSK	0.257723	14.4626	2.39278	0.0215149	0.0645446	-3.95298
60	EphA1	-0.168593	13.0672	-1.05043	0.299834	0.433094	-6.09825
61	EphA1	-0.402125	12.9604	-2.87321	0.00647871	0.0338666	-2.87059
62	EphA2	-0.0552565	12.7774	-0.58065	0.564739	0.677251	-6.47754
63	EphA2	0.0245594	12.775	0.268169	0.789949	0.867832	-6.61055
64	EphA3	0.179752	12.9465	1.68759	0.0992859	0.200335	-5.26091
65	EphA3	0.249253	12.9518	1.93748	0.0597822	0.129528	-4.83974
66	EphA6	-0.72772	12.97	-4.8093	2.17675e-05	0.000565954	2.51
67	EphA6	-0.753521	12.9867	-4.90827	1.59077e-05	0.000565954	2.8117
68	EphA7	0.194303	13.0455	1.29679	0.202148	0.321787	-5.81677
69	EphA7	0.353223	12.9768	2.66374	0.0110893	0.0485757	-3.35943
70	EphA8	0.189722	12.8826	1.33307	0.190064	0.308853	-5.7707
71	EphA8	0.260633	12.9739	1.83641	0.0737488	0.15547	-5.01598
72	EphB1	-0.67261	13.5841	-4.03018	0.00024325	0.00237168	0.200924
73	EphB1	-0.44738	13.6371	-2.25352	0.0297862	0.0829757	-4.23962
74	EphB2	0.398198	13.73	1.62494	0.112044	0.218485	-5.3587
75	EphB2	0.505114	13.8016	2.01568	0.0505972	0.116076	-4.69803
76	EphB4	0.766354	13.943	3.56262	0.00096824	0.00755227	-1.1053
77	EphB4	0.856335	13.7509	5.30053	4.54372e-06	0.00035441	4.01985
78	EphB6	-0.162157	14.4964	-1.46179	0.151623	0.271308	-5.59797
79	EphB6	-0.214312	14.3772	-1.95824	0.0572134	0.127504	-4.80257

### Sheet: tbi3hlow_vs_sham
Table S1. Detailed information of significant proteins (Related to Figure S1). This table details the independent interaction between two groups to evaluate the phosphorylation pattern of RTK families.
No	Protein ID	logFC	AveExpr	t	P.Value	adj.P.Val	B
2	EGFR	0.448093	15.3113	3.38394	0.00161242	0.0179669	-1.73225
3	EGFR	0.345775	15.2998	2.98582	0.00481238	0.0341241	-2.75309
4	ErbB2	0.0401484	14.3309	0.239909	0.811628	0.898552	-6.79541
5	ErbB2	-0.0782357	14.144	-0.449314	0.655634	0.771803	-6.72253
6	ErbB3	0.000144325	13.866	0.00128885	0.998978	0.998978	-6.82454
7	ErbB3	0.0183483	13.798	0.146891	0.883957	0.931739	-6.81362
8	ErbB4	0.243461	14.6157	1.50118	0.141175	0.282349	-5.71433
9	ErbB4	0.198747	14.5679	1.32983	0.191119	0.346681	-5.94816
10	FGF R2	-0.184214	12.8456	-1.39923	0.169463	0.322393	-5.85654
11	FGF R2	-0.0263853	12.9041	-0.198126	0.843952	0.901757	-6.80467
12	FGF R3	-0.280829	14.1706	-2.29386	0.0271377	0.0814132	-4.32241
13	FGF R3	-0.301371	14.1635	-2.47744	0.0175631	0.0684962	-3.93475
14	FGF R4	0.272544	14.0058	1.74117	0.0893546	0.20499	-5.34489
15	FGF R4	0.199288	14.0318	1.20335	0.235928	0.418235	-6.10412
16	Insulin R	0.0217656	13.7449	0.216846	0.829433	0.898552	-6.80074
17	Insulin R	0.0985938	13.6858	0.657425	0.514679	0.642487	-6.60678
18	IGF- 1R	0.13193	13.8947	0.908368	0.369133	0.5537	-6.41085
19	IGF- 1R	0.0944804	13.9915	0.650755	0.518932	0.642487	-6.61116
20	Axl	-0.153304	14.7362	-1.10821	0.274401	0.455388	-6.21187
21	Axl	-0.041213	14.7484	-0.307368	0.760161	0.859312	-6.77674
22	Dtk	-0.0109418	14.4591	-0.0697553	0.944737	0.969598	-6.82208
23	Dtk	0.104493	14.5926	0.685767	0.496822	0.642487	-6.58772
24	Mer	0.311847	13.7136	0.973216	0.336305	0.524635	-6.3504
25	Mer	0.222112	13.7233	0.765539	0.448452	0.613671	-6.52984
26	HGF R	0.384353	13.2748	1.82601	0.0753321	0.178058	-5.20302
27	HGF R	0.399505	13.3133	2.16565	0.0363668	0.0945537	-4.57959
28	MSP R	0.138952	14.6522	0.982881	0.331584	0.524635	-6.34105
29	MSP R	0.093796	14.5641	0.654066	0.516818	0.642487	-6.60899
30	PDGF R?	-0.231705	15.2601	-2.23141	0.0313335	0.0905189	-4.44911
31	PDGF R?	-0.301229	15.2344	-2.59608	0.0131315	0.0584923	-3.67263
32	PDGF Rb	-0.450162	14.0134	-4.8589	1.86042e-05	0.00048371	2.54256
33	PDGF Rb	-0.423814	13.8874	-4.17132	0.000158499	0.00309073	0.474666
34	SCF R	-0.397332	14.1259	-3.55003	0.00100403	0.0156629	-1.28541
35	SCF R	-0.406855	14.0935	-3.4425	0.00136587	0.0177563	-1.57599
36	Flt 3	-0.106022	14.0442	-0.797413	0.429927	0.598827	-6.50499
37	Flt 3	-0.0741177	13.9621	-0.53191	0.597735	0.717282	-6.68173
38	M-CSF R	0.291427	13.5449	2.53583	0.015235	0.0625438	-3.80684
39	M-CSF R	0.233994	13.6069	1.98142	0.0544585	0.132743	-4.92853
40	c-Ret	-0.204372	13.4853	-1.68404	0.0999768	0.222806	-5.43716
41	c-Ret	-0.409929	13.448	-3.22741	0.00249706	0.0243463	-2.14253
42	Tie-1	-0.0864636	13.7448	-0.570655	0.571431	0.696431	-6.66025
43	Tie-1	0.0293048	13.7969	0.219933	0.827044	0.898552	-6.80006
44	Tie-2	0.192868	13.8674	1.62204	0.112665	0.23126	-5.53426
45	Tie-2	0.161536	13.8518	1.35388	0.183386	0.340574	-5.91689
46	TrkA	0.126567	13.6305	0.938047	0.353859	0.541196	-6.38368
47	TrkA	0.00344321	13.7385	0.0280282	0.977779	0.990478	-6.82415
48	TrkB	0.0457864	15.5218	0.439096	0.662959	0.771803	-6.72711
49	TrkB	0.0133148	15.5198	0.122879	0.902819	0.938932	-6.8169
50	TrkC	-0.32357	14.8303	-2.34017	0.0243591	0.079167	-4.22673
51	TrkC	-0.384429	14.8756	-2.60448	0.0128604	0.0584923	-3.65374
52	VEGF R1	0.177657	14.3822	1.16182	0.252206	0.427654	-6.15217
53	VEGF R1	0.110997	14.3119	0.814726	0.420062	0.595724	-6.49108
54	VEGF R2	-0.243479	13.4174	-1.47344	0.148471	0.289519	-5.75392
55	VEGF R2	-0.336498	13.3818	-2.19963	0.0336832	0.0905962	-4.51256
56	VEGF R3	0.60978	14.6741	3.14388	0.00314132	0.0272248	-2.35685
57	VEGF R3	0.492761	14.6626	2.89071	0.00618835	0.0371301	-2.9853
58	MuSK	0.237985	14.5204	2.30436	0.0264842	0.0814132	-4.30085
59	MuSK	0.253157	14.4626	2.35039	0.0237815	0.079167	-4.20542
60	EphA1	-0.158664	13.0672	-0.988574	0.328824	0.524635	-6.3355
61	EphA1	-0.334383	12.9604	-2.38918	0.0216994	0.0769341	-4.1239
62	EphA2	-0.245994	12.7774	-2.58497	0.0134982	0.0584923	-3.69755
63	EphA2	-0.268549	12.775	-2.93233	0.00554621	0.0360503	-2.88428
64	EphA3	-0.0920525	12.9465	-0.864233	0.392622	0.577821	-6.44971
65	EphA3	-0.0866371	12.9518	-0.673441	0.504546	0.642487	-6.59611
66	EphA6	-0.957341	12.97	-6.32681	1.65219e-07	1.28871e-05	7.15024
67	EphA6	-0.813467	12.9867	-5.29874	4.5698e-06	0.000178222	3.90697
68	EphA7	-0.245776	13.0455	-1.64032	0.108794	0.23126	-5.50596
69	EphA7	0.0879379	12.9768	0.663161	0.511038	0.642487	-6.60299
70	EphA8	0.230951	12.8826	1.62277	0.112508	0.23126	-5.53314
71	EphA8	0.296412	12.9739	2.08851	0.0431724	0.108627	-4.72873
72	EphB1	-0.138112	13.5841	-0.827547	0.412845	0.595724	-6.48059
73	EphB1	0.0764086	13.6371	0.384882	0.702367	0.805657	-6.74964
74	EphB2	0.740646	13.73	3.02238	0.00436441	0.0340424	-2.66257
75	EphB2	0.608498	13.8016	2.42824	0.019771	0.0734352	-4.04082
76	EphB4	0.253764	13.943	1.1797	0.245101	0.424842	-6.13168
77	EphB4	0.357076	13.7509	2.21022	0.0328836	0.0905962	-4.4915
78	EphB6	-0.313782	14.4964	-2.82864	0.00727615	0.0405385	-3.13423
79	EphB6	-0.289624	14.3772	-2.64638	0.0115832	0.0584923	-3.55888

### Sheet: tbi3hhigh_vs_3hlow
Table S1. Detailed information of significant proteins (Related to Figure S1). This table details the independent interaction between two groups to evaluate the phosphorylation pattern of RTK families.
No	Protein ID	logFC	AveExpr	t	P.Value	adj.P.Val	B
2	EGFR	0.127982	15.3113	0.966505	0.339609	0.602034	-5.90851
3	EGFR	0.187035	15.2998	1.61507	0.114169	0.278287	-5.11144
4	ErbB2	0.0843518	14.3309	0.504048	0.616997	0.875015	-6.2419
5	ErbB2	0.0176546	14.144	0.101392	0.919747	0.982743	-6.36283
6	ErbB3	0.243058	13.866	2.17055	0.0359685	0.141787	-4.15499
7	ErbB3	0.267811	13.798	2.14401	0.0381735	0.141787	-4.20587
8	ErbB4	-0.34199	14.6157	-2.10871	0.0412898	0.146391	-4.27277
9	ErbB4	-0.393626	14.5679	-2.63379	0.0119542	0.0666021	-3.1921
10	FGF R2	0.135605	12.8456	1.03001	0.309202	0.563558	-5.84698
11	FGF R2	0.136748	12.9041	1.02683	0.31068	0.563558	-5.85015
12	FGF R3	-0.151582	14.1706	-1.23815	0.222889	0.45751	-5.6196
13	FGF R3	-0.129389	14.1635	-1.06365	0.293877	0.559084	-5.81289
14	FGF R4	0.0120499	14.0058	0.0769816	0.939023	0.986788	-6.365
15	FGF R4	-0.00840342	14.0318	-0.0507417	0.959784	0.986788	-6.36667
16	Insulin R	0.0595803	13.7449	0.593583	0.556138	0.850564	-6.19337
17	Insulin R	-0.0219051	13.6858	-0.146063	0.884606	0.980533	-6.35733
18	IGF- 1R	0.0174244	13.8947	0.119971	0.905108	0.980533	-6.36079
19	IGF- 1R	0.0309011	13.9915	0.212838	0.832536	0.980533	-6.34541
20	Axl	-0.310368	14.7362	-2.2436	0.0304718	0.132044	-4.01245
21	Axl	-0.398828	14.7484	-2.97447	0.00496012	0.0351717	-2.40245
22	Dtk	-0.597831	14.4591	-3.81125	0.000468086	0.0182554	-0.232082
23	Dtk	-0.630248	14.5926	-4.1362	0.000176402	0.0137594	0.678403
24	Mer	-0.490994	13.7136	-1.5323	0.133333	0.305882	-5.23332
25	Mer	-0.429282	13.7233	-1.47958	0.146831	0.327224	-5.30797
26	HGF R	0.285726	13.2748	1.35745	0.182262	0.384227	-5.47191
27	HGF R	0.303487	13.3133	1.64515	0.107788	0.271208	-5.06576
28	MSP R	0.5093	14.6522	3.60253	0.000862718	0.0224307	-0.799391
29	MSP R	0.403227	14.5641	2.81181	0.00760032	0.0475243	-2.78735
30	PDGF R?	0.210623	15.2601	2.02838	0.0492271	0.166944	-4.42171
31	PDGF R?	0.27601	15.2344	2.37873	0.0222434	0.108436	-3.73931
32	PDGF Rb	0.16819	14.0134	1.81539	0.0769786	0.207046	-4.79362
33	PDGF Rb	0.115471	13.8874	1.1365	0.262521	0.520836	-5.73553
34	SCF R	-0.217741	14.1259	-1.94544	0.0587852	0.180581	-4.57057
35	SCF R	-0.269762	14.0935	-2.28253	0.0278599	0.127828	-3.93502
36	Flt 3	-0.0174964	14.0442	-0.131594	0.895966	0.980533	-6.35933
37	Flt 3	-0.0399922	13.9621	-0.287007	0.775591	0.975744	-6.32699
38	M-CSF R	-0.129347	13.5449	-1.1255	0.267095	0.520836	-5.74752
39	M-CSF R	-0.0861166	13.6069	-0.72922	0.470123	0.769053	-6.10507
40	c-Ret	-0.0626056	13.4853	-0.515874	0.608787	0.875015	-6.23594
41	c-Ret	0.00596447	13.448	0.0469587	0.96278	0.986788	-6.36685
42	Tie-1	0.0241053	13.7448	0.159094	0.874397	0.980533	-6.35535
43	Tie-1	0.0813275	13.7969	0.610364	0.545079	0.850564	-6.1834
44	Tie-2	-0.0718184	13.8674	-0.604	0.549259	0.850564	-6.18721
45	Tie-2	-0.0987121	13.8518	-0.827338	0.412962	0.700241	-6.03022
46	TrkA	-0.197003	13.6305	-1.46008	0.152092	0.329533	-5.33501
47	TrkA	-0.235319	13.7385	-1.91553	0.0626042	0.180856	-4.623
48	TrkB	-0.318214	15.5218	-3.05171	0.00403363	0.0351717	-2.21492
49	TrkB	-0.358645	15.5198	-3.30987	0.00198545	0.0351717	-1.56762
50	TrkC	-0.032676	14.8303	-0.236324	0.814389	0.980533	-6.34017
51	TrkC	0.0693139	14.8756	0.469597	0.641197	0.890014	-6.2585
52	VEGF R1	0.471845	14.3822	3.08571	0.00367974	0.0351717	-2.13143
53	VEGF R1	0.405785	14.3119	2.97848	0.0049074	0.0351717	-2.39277
54	VEGF R2	0.50361	13.4174	3.04766	0.00407782	0.0351717	-2.22481
55	VEGF R2	0.427704	13.3818	2.79583	0.00792072	0.0475243	-2.82442
56	VEGF R3	0.0294991	14.6741	0.15209	0.879881	0.980533	-6.35644
57	VEGF R3	0.0778427	14.6626	0.456653	0.650395	0.890014	-6.26443
58	MuSK	0.0260263	14.5204	0.252008	0.802328	0.980533	-6.33636
59	MuSK	-0.00261656	14.4626	-0.024293	0.98074	0.986788	-6.36765
60	EphA1	0.00267445	13.0672	0.0166634	0.986788	0.986788	-6.36781
61	EphA1	-0.0724269	12.9604	-0.517494	0.607666	0.875015	-6.23511
62	EphA2	0.184067	12.7774	1.93422	0.0601936	0.180581	-4.59032
63	EphA2	0.161137	12.775	1.75949	0.0861546	0.224002	-4.88551
64	EphA3	0.0556696	12.9465	0.522652	0.604104	0.875015	-6.23246
65	EphA3	-0.0190821	12.9518	-0.148328	0.88283	0.980533	-6.357
66	EphA6	0.0664325	12.97	0.439034	0.663003	0.891625	-6.27225
67	EphA6	-0.0610705	12.9867	-0.397799	0.692897	0.897067	-6.28934
68	EphA7	0.0601586	13.0455	0.4015	0.690193	0.897067	-6.28788
69	EphA7	-0.265727	12.9768	-2.00391	0.0518958	0.168661	-4.46616
70	EphA8	-0.308211	12.8826	-2.16563	0.0363688	0.141787	-4.16446
71	EphA8	-0.339164	12.9739	-2.38974	0.0216707	0.108436	-3.71653
72	EphB1	-0.304749	13.5841	-1.82601	0.0753321	0.207046	-4.77589
73	EphB1	-0.30577	13.6371	-1.54021	0.131397	0.305882	-5.22191
74	EphB2	0.0463164	13.73	0.189005	0.851047	0.980533	-6.35018
75	EphB2	0.22428	13.8016	0.894999	0.376151	0.651995	-5.97331
76	EphB4	0.641797	13.943	2.98358	0.00484122	0.0351717	-2.38048
77	EphB4	0.522701	13.7509	3.2354	0.00244243	0.0351717	-1.75743
78	EphB6	0.0803177	14.4964	0.724037	0.473264	0.769053	-6.10877
79	EphB6	-0.0422434	14.3772	-0.38599	0.701553	0.897067	-6.29393
