## supplementary table 2 for "Met/HGFR triggers detrimental reactive microglia in TBI"

### Sheet: TopTable_Sal TBI-Sal Sham
Table S2. Detailed information of significant proteins (Related to Figure 2). This table covers the significant proteins identified during large scale in-depth screening of tyrosine kinase proteins at 3H post trauma.
No	ID	logFC	AveExpr	t	P.Value	adj.P.Val	B
1077	KIT	3.16574	7.48907	21.9167	6.02e-07	0.000819831	6.7181
1217	HCK	-2.34741	8.62242	-17.2152	2.51e-06	0.00170601	5.58111
631	LCK	1.96789	7.24805	15.6938	4.31e-06	0.00187702	5.10581
1095	DAPP1	-1.96352	7.59732	-14.834	6e-06	0.00187702	4.80731
1299	Kv1.3/KCNA3	-2.12261	8.88875	-14.4872	6.89e-06	0.00187702	4.68012
516	VEGFR1	1.73802	7.02862	12.3484	1.75e-05	0.00396186	3.7963
935	TIE2	2.24409	7.65975	11.058	3.3e-05	0.00490366	3.1653
582	c-Abl	1.16515	7.07494	11.0499	3.31e-05	0.00490366	3.16105
671	AKT1	1.44444	7.14592	10.912	3.56e-05	0.00490366	3.08844
1256	FER	1.85205	8.31741	10.8907	3.6e-05	0.00490366	3.07713
338	Cortactin	-2.24197	7.56761	-10.5925	4.22e-05	0.00522638	2.91611
683	Caspase 9	-1.83376	7.99529	-9.39491	8.35e-05	0.00948184	2.21418
720	EGFR	1.27017	7.23864	9.24157	9.17e-05	0.00960528	2.11736
675	ACTIN	-1.22339	6.71104	-9.10815	9.95e-05	0.00968149	2.03173
1148	Etk	1.549	7.18172	8.83825	0.000117863	0.0104946	1.85443
190	Dok1	-1.41145	7.97797	-8.7677	0.000123285	0.0104946	1.80716
1093	CD5	1.55158	7.41393	8.38366	0.000158379	0.012689	1.5429
134	Vav1	-1.02007	7.60037	-7.88545	0.000222547	0.0168394	1.18155
1201	PECAM-1	1.51382	7.2203	7.79625	0.000236977	0.0169875	1.11452
832	Dab1	-1.06034	9.91094	-7.69194	0.00025524	0.0171896	1.0352
1078	M-CSF Receptor	0.846378	8.83374	7.63947	0.000265037	0.0171896	0.994905
436	BTK	2.09296	7.4146	7.06958	0.000404822	0.0239868	0.539953
1356	BLNK	-2.63814	7.56794	-7.06881	0.000405063	0.0239868	0.539311
974	CK1-A/A2	0.858448	8.46959	6.70093	0.000540535	0.0302786	0.227667
1257	FLT3	2.34405	8.36771	6.66631	0.000555775	0.0302786	0.197571
246	Synuclein	-1.25164	7.34471	-6.5499	0.000610749	0.0319939	0.0953857
984	PLCG1	0.92138	7.6759	6.42635	0.000676043	0.0341026	-0.0147789
206	Met	0.853509	8.27731	6.17182	0.00083747	0.0380499	-0.247425
77	Src	-0.674289	7.76908	-6.15938	0.000846428	0.0380499	-0.258997
1128	NMDAR	-0.675218	8.52949	-6.14149	0.000859502	0.0380499	-0.275672
1171	PECAM-1	1.38361	7.38013	6.11711	0.00087769	0.0380499	-0.298455
992	PLCG2	0.85283	6.84115	6.07652	0.00090896	0.0380499	-0.336554
628	IKK-beta	0.776034	7.10293	6.06017	0.000921914	0.0380499	-0.351958
604	Raf1	0.769841	6.52988	6.01608	0.000957921	0.0383732	-0.393672
1304	FER	1.52023	7.73745	5.93872	0.00102504	0.0398889	-0.467443
1168	M-CSF Receptor	0.613463	8.94667	5.90083	0.00105988	0.0400989	-0.503864
1185	DAPP1	-1.18507	7.44687	-5.83891	0.00111976	0.0406403	-0.563766
897	PLCG1	0.64537	7.65334	5.82486	0.00113387	0.0406403	-0.577423
1109	Met	2.05474	9.13229	5.71966	0.00124628	0.0435241	-0.680529
