## supplementary table 3 for "Met/HGFR triggers detrimental reactive microglia in TBI"

### Sheet: Inhibitor TBI (SD VEGFR1) vs Sa
Table S3. Detailed information of significant proteins (Related to Figure 3). This table covers the significant proteins altered upon acute VEGFR inhibitor treatment.
No	ID	logFC	AveExpr	t	P.Value	adj.P.Val	B
1095	IL3R (Phospho-Tyr593)	-2.5958	6.93775	-7.11672	1.15707e-06	0.00134106	5.61891
1286	IL-10R-A (Phospho-Tyr496)	-2.35855	7.52354	-6.83883	1.98088e-06	0.00134106	5.1268
21	Paxillin (Phospho-Tyr118)	2.17951	5.79062	6.63192	2.97622e-06	0.00134327	4.75247
311	JAK1 (Phospho-Tyr1022)	2.19914	6.73022	5.82147	1.54906e-05	0.00524357	3.22286
252	JAK1 (Phospho-Tyr1022)	1.63227	6.76639	5.593	2.50395e-05	0.00675648	2.77436
1262	IL-10R-A (Phospho-Tyr496)	-2.3369	7.28216	-5.47989	3.18335e-05	0.00675648	2.54972
1176	CSFR (Phospho-Tyr561)	-1.42939	7.26176	-5.38588	3.89068e-05	0.00675648	2.36177
1289	IL7R/CD127 (Phospho-Tyr449)	-1.6359	7.7493	-5.37023	4.02325e-05	0.00675648	2.33036
283	JAK2 (Phospho-Tyr1007)	2.12339	6.54113	5.31893	4.49102e-05	0.00675648	2.22725
48	Paxillin (Phospho-Tyr118)	1.83677	5.6885	5.24824	5.22864e-05	0.00705317	2.08461
1184	BTK (Phospho-Tyr550)	-2.03941	6.95985	-5.14999	6.46487e-05	0.00705317	1.8854
1109	BLNK (Phospho-Tyr96)	1.554	8.01279	5.06544	7.76634e-05	0.00705317	1.71313
1313	IL7R/CD127 (Phospho-Tyr449)	-1.64364	7.68633	-5.0377	8.24932e-05	0.00705317	1.65645
836	ERK8 (Phospho-Thr175/Tyr177)	-1.53841	6.16914	-5.02473	8.48566e-05	0.00705317	1.6299
1037	IR (Phospho-Tyr1361)	-1.65307	8.28645	-5.01991	8.57513e-05	0.00705317	1.62005
716	EGFR (Phospho-Tyr1069)	-1.75898	6.31476	-5.00951	8.77168e-05	0.00705317	1.59875
746	EGFR (Phospho-Tyr1069)	-1.71512	6.48391	-4.9831	9.2916e-05	0.00705317	1.54463
223	JAK2 (Phospho-Tyr221)	2.15712	6.70688	4.96154	9.73935e-05	0.00705317	1.50039
167	Src (Phospho-Tyr529)	1.60948	6.4404	4.95244	9.9349e-05	0.00705317	1.4817
1161	Met (Phospho-Tyr1356)	2.57194	8.46662	4.9307	0.000104183	0.00705317	1.43703
254	JAK2 (Phospho-Tyr1007)	1.79023	6.55218	4.81803	0.000133364	0.00859883	1.2048
1035	IL3R (Phospho-Tyr593)	-1.98701	6.7418	-4.71186	0.000168469	0.0103685	0.984949
861	LYN (Phospho-Tyr507)	-1.45979	6.94466	-4.65851	0.000189524	0.0111572	0.874131
193	JAK1 (Phospho-Tyr1022)	1.62067	6.6317	4.62187	0.000205515	0.0115945	0.797895
222	JAK1 (Phospho-Tyr1022)	1.40671	6.61476	4.54931	0.000241343	0.0128736	0.646643
195	JAK2 (Phospho-Tyr1007)	1.43132	6.61484	4.53849	0.000247203	0.0128736	0.624063
1125	IL3R (Phospho-Tyr593)	-1.82873	6.68319	-4.50907	0.000263879	0.0129641	0.562618
182	p44/42 MAP Kinase (Phospho-Tyr204)	1.32703	5.94483	4.50194	0.00026809	0.0129641	0.547716
776	EGFR (Phospho-Tyr1069)	-1.59387	6.23282	-4.45002	0.000300869	0.0138612	0.439144
777	ERK8 (Phospho-Thr175/Tyr177)	-1.63715	6.17462	-4.42848	0.00031563	0.0138612	0.394062
1185	IL3R (Phospho-Tyr593)	-2.11464	6.61596	-4.42603	0.000317355	0.0138612	0.388934
1067	IR (Phospho-Tyr1361)	-2.32764	7.92682	-4.37321	0.000356958	0.0150916	0.278256
1237	HRS (Phospho-Tyr334)	-1.44642	6.21821	-4.35739	0.000369764	0.0150916	0.245084
866	CBL (Phospho-Tyr774)	-1.46656	6.47144	-4.34636	0.000378962	0.0150916	0.22196
1151	PDGF-R beta (Phospho-Tyr740)	-2.06313	7.83381	-4.31821	0.000403515	0.0156103	0.162885
806	EGFR (Phospho-Tyr1069)	-2.00092	6.21019	-4.26355	0.000455857	0.0167409	0.0481254
1096	IR (Phospho-Tyr1355)	-1.3767	6.42758	-4.26197	0.000457469	0.0167409	0.0448036
77	Src (Phospho-Tyr418)	1.50198	6.56626	4.2238	0.000498181	0.017751	-0.0354012
166	JAK2 (Phospho-Tyr1007)	1.39561	6.56508	4.17626	0.000554044	0.0192353	-0.135368
1135	TFII-I (Phospho-Tyr248)	1.23221	8.22472	4.11338	0.000637717	0.0215867	-0.267627
243	p38 MAPK (Phospho-Tyr182)	1.44897	6.13098	4.07325	0.000697663	0.0230399	-0.352082
165	JAK2 (Phospho-Tyr221)	1.4941	6.44328	4.04923	0.00073621	0.0232861	-0.402626
833	c-met (Phospho-Tyr1003)	-1.79241	7.33042	-4.03213	0.00076496	0.0232861	-0.438625
312	JAK2 (Phospho-Tyr221)	1.97781	6.54678	4.01891	0.000787958	0.0232861	-0.466458
45	VEGFR2 (Phospho-Tyr951)	1.74153	7.09427	4.01736	0.000790695	0.0232861	-0.469715
47	IGF-1R (Phospho-Tyr1165/1166)	1.49935	5.91941	4.01156	0.00080103	0.0232861	-0.481916
834	Catenin delta-1 (Phospho-Tyr228)	-2.10911	5.979	-4.00753	0.000808306	0.0232861	-0.490411
253	JAK2 (Phospho-Tyr221)	2.05632	6.47781	3.98545	0.0008493	0.0239573	-0.536884
1261	HRS (Phospho-Tyr334)	-1.3946	6.2432	-3.95811	0.000902947	0.0242915	-0.594412
1045	TFII-I (Phospho-Tyr248)	1.29604	8.1379	3.95301	0.000913328	0.0242915	-0.605146
50	Src (Phospho-Tyr418)	1.33	6.77071	3.95069	0.000918094	0.0242915	-0.610034
75	Paxillin (Phospho-Tyr118)	1.30297	5.76609	3.94354	0.000932908	0.0242915	-0.625065
928	TIE2 (Phospho-Tyr1108)	-1.3654	6.81879	-3.91611	0.000992058	0.0251252	-0.682781
1285	HRS (Phospho-Tyr334)	-1.34113	6.22361	-3.91165	0.00100204	0.0251252	-0.692177
340	Integrin ?3 (Phospho-Tyr785)	1.55331	6.91015	3.89233	0.00104638	0.0252422	-0.73282
744	c-met (Phospho-Tyr1003)	-1.82399	7.19118	-3.88951	0.00105301	0.0252422	-0.738743
949	PLCG2 (Phospho-Tyr753)	-1.21668	7.15241	-3.88545	0.00106263	0.0252422	-0.747285
1309	HRS (Phospho-Tyr334)	-1.21417	6.19185	-3.8501	0.00115026	0.0267428	-0.821631
957	TIE2 (Phospho-Tyr1108)	-1.52289	6.91873	-3.84228	0.0011706	0.0267428	-0.838076
19	IGF-1R (Phospho-Tyr1161)	1.26539	5.83679	3.8368	0.00118506	0.0267428	-0.849587
197	ZAP-70 (Phospho-Tyr319)	1.18731	6.90328	3.79278	0.00130793	0.0290318	-0.942098
1211	VEGFR2 (Phospho-Tyr1054)	-1.21494	6.1566	-3.75889	0.00141111	0.030405	-1.01326
998	FRS2 (Phospho-Tyr436)	1.59285	7.02477	3.75776	0.00141471	0.030405	-1.01565
1337	IL7R/CD127 (Phospho-Tyr449)	-1.65423	7.4893	-3.72557	0.00152048	0.0321676	-1.0832
49	Caveolin-1 (Phospho-Tyr14)	1.21256	6.69624	3.69833	0.00161613	0.0336652	-1.14033
433	BTK (Phospho-Tyr222)	-1.71168	6.14995	-3.66603	0.00173734	0.0355077	-1.20803
46	IGF-1R (Phospho-Tyr1161)	1.18011	5.8227	3.66099	0.00175703	0.0355077	-1.21858
837	FAK (Phospho-Tyr397)	-1.22433	6.95646	-3.65365	0.00178615	0.0355653	-1.23396
1269	CDK5 (Phospho-Tyr15)	1.15272	8.10703	3.63485	0.00186287	0.0364954	-1.2733
1213	HRS (Phospho-Tyr334)	-1.28278	6.26774	-3.62916	0.00188677	0.0364954	-1.28523
1280	claudin 6 (Phospho-Tyr219)	-1.20968	7.06048	-3.61841	0.00193268	0.0368571	-1.30772
22	Caveolin-1 (Phospho-Tyr14)	1.2322	6.76508	3.60272	0.00200169	0.0376429	-1.34052
1189	KIT (Phospho-Tyr703)	-1.69972	6.43162	-3.57627	0.00212368	0.0393898	-1.39581
184	p38 MAPK (Phospho-Tyr182)	1.25946	6.10454	3.56234	0.00219083	0.0398224	-1.4249
74	IGF-1R (Phospho-Tyr1165/1166)	1.2531	5.98831	3.55928	0.00220582	0.0398224	-1.43127
844	PI3-kinase p85-subunit alpha/gamma (Phospho-Tyr467/199)	1.30959	7.7015	3.53212	0.00234384	0.0417574	-1.48796
155	IGF-1R (Phospho-Tyr1165/1166)	1.19715	5.82655	3.5185	0.00241621	0.0424876	-1.51635
282	JAK2 (Phospho-Tyr221)	1.45355	6.77917	3.49629	0.00253899	0.0440742	-1.56261
101	IGF-1R (Phospho-Tyr1165/1166)	1.16865	5.93213	3.46694	0.0027108	0.0464611	-1.62369
986	WAVE1 (Phospho-Tyr125)	-1.51883	6.58088	-3.43096	0.00293718	0.0497118	-1.69847
