## supplementary table 4 for "Met/HGFR triggers detrimental reactive microglia in TBI"

### Sheet: Tabelle1
Table S4. Detailed information of significant proteins (Related to Figure 5). This table covers the significant proteins identified from analyzing the proteome changes occurring in the cortex at 3H post trauma.
Protein name	Ratio (3H vs sham)	Significance (3H vs sham)	Protein symbols	Protein function
15 kDa selenoprotein	1.82312	0.00131603	Selenoprotein	Selenoprotein F; May be involved in redox reactions associated with the formation of disulfide bonds. May contribute to the quality control of protein folding in the endoplasmic reticulum (By similarity) (162 aa)
Actin, cytoplasmic 1	1.63611	0.0282192	Actb	Actin, cytoplasmic 1; Actins are highly conserved proteins that are involved in various types of cell motility and are ubiquitously expressed in all eukaryotic cells; Belongs to the actin family (375 aa)
Arginine and glutamate-rich protein 1	1.67186	0.006711	Arglu1	Arginine and glutamate rich 1 (271 aa)
Bifunctional 3'-phosphoadenosine 5'-phosphosulfate synthase 1	1.51536	0.00561028	Papss1	Bifunctional 3’-phosphoadenosine 5’-phosphosulfate synthase 1; Bifunctional enzyme with both ATP sulfurylase and APS kinase activity, which mediates two steps in the sulfate activation pathway. The first step is the transfer of a sulfate group to ATP to yield adenosine 5’-phosphosulfate (APS), and the second step is the transfer of a phosphate group from ATP to APS yielding 3’-phosphoadenylylsulf…
Centrosomal protein of 55 kDa	1.52808	0.00524555	Cep55	Centrosomal protein of 55 kDa; Plays a role in mitotic exit and cytokinesis. Recruits PDCD6IP and TSG101 to midbody during cytokinesis. Required for successful completion of cytokinesis. Not required for microtubule nucleation. Plays a role in the development of the brain and kidney (462 aa)
DNA ligase 1	1.5798	0.0184375	Lig1	DNA ligase 1; DNA ligase that seals nicks in double-stranded DNA during DNA replication, DNA recombination and DNA repair (932 aa)
Ephrin-B2	1.75626	0.00190839	Efnb2	Ephrin-B2; Cell surface transmembrane ligand for Eph receptors, a family of receptor tyrosine kinases which are crucial for migration, repulsion and adhesion during neuronal, vascular and epithelial development. Binds promiscuously Eph receptors residing on adjacent cells, leading to contact-dependent bidirectional signaling into neighboring cells. The signaling pathway downstream of the receptor…
Exosome complex exonuclease RRP42	1.75755	0.0272754	Exosc7	Exosome complex exonuclease RRP42; Non-catalytic component of the RNA exosome complex which has 3’->5’ exoribonuclease activity and participates in a multitude of cellular RNA processing and degradation events. In the nucleus, the RNA exosome complex is involved in proper maturation of stable RNA species such as rRNA, snRNA and snoRNA, in the elimination of RNA processing by-products and non-codi…
F-box only protein 44	1.63046	0.0486207	Fbxo44	F-box only protein 44; Substrate-recognition component of the SCF (SKP1-CUL1-F- box protein)-type E3 ubiquitin ligase complex (255 aa)
FH1/FH2 domain-containing protein 1	1.50914	0.0172576	Fhod1	FH1/FH2 domain-containing protein 1; Required for the assembly of F-actin structures, such as stress fibers. Depends on the Rho-ROCK cascade for its activity. Contributes to the coordination of microtubules with actin fibers and plays a role in cell elongation. Acts synergistically with ROCK1 to promote SRC-dependent non-apoptotic plasma membrane blebbing (By similarity); Belongs to the formin ho…
Guanylyl cyclase-activating protein 1	1.50955	0.0342066	Guca1a	Guanylyl cyclase-activating protein 1; Stimulates retinal guanylyl cyclase when free calcium ions concentration is low and inhibits guanylyl cyclase when free calcium ions concentration is elevated. This Ca(2+)-sensitive regulation of retinal guanylyl cyclase is a key event in recovery of the dark state of rod photoreceptors following light exposure (202 aa)
Heat shock protein beta-1	2.03498	0.0428761	Hspb1	Heat shock protein beta-1; Small heat shock protein which functions as a molecular chaperone probably maintaining denatured proteins in a folding- competent state. Plays a role in stress resistance and actin organization. Through its molecular chaperone activity may regulate numerous biological processes including the phosphorylation and the axonal transport of neurofilament proteins (By similari…
Integrin beta-3	2.58744	0.0248092	Itgb3	Integrin beta-3; Integrin alpha-V/beta-3 (ITGAV-ITGB3) is a receptor for cytotactin, fibronectin, laminin, matrix metalloproteinase-2, osteopontin, osteomodulin, prothrombin, thrombospondin, vitronectin and von Willebrand factor. Integrin alpha-IIB/beta-3 (ITGA2B-ITGB3) is a receptor for fibronectin, fibrinogen, plasminogen, prothrombin, thrombospondin and vitronectin. Integrins alpha-IIB/beta-3 …
Islet cell autoantigen 1-like protein	1.56081	0.00510506	Ica1l	Islet cell autoantigen 1-like (431 aa)
Junctional sarcoplasmic reticulum protein 1	1.54081	0.0322666	Jsrp1	Junctional sarcoplasmic reticulum protein 1; Involved in skeletal muscle excitation/contraction coupling (EC), probably acting as a regulator of the voltage- sensitive calcium channel CACNA1S (By similarity). EC is a physiological process whereby an electrical signal (depolarization of the plasma membrane) is converted into a chemical signal, a calcium gradient, by the opening of ryanodine recept…
Keratin, type I cuticular Ha4	3.02306	0.0338458	Krt34	Keratin, type I cuticular Ha4; Keratin 34; Belongs to the intermediate filament family (392 aa)
Lymphocyte-specific helicase	7.34343	0.0457172	Hells	Lymphocyte-specific helicase; Plays an essential role in normal development and survival. Involved in regulation of the expansion or survival of lymphoid cells. Required for de novo or maintenance DNA methylation. May control silencing of the imprinted CDKN1C gene through DNA methylation. May play a role in formation and organization of heterochromatin, implying a functional role in the regulatio…
Methionine synthase	2.17654	0.032693	Mtr	Methionine synthase; Catalyzes the transfer of a methyl group from methyl- cobalamin to homocysteine, yielding enzyme-bound cob(I)alamin and methionine. Subsequently, remethylates the cofactor using methyltetrahydrofolate (By similarity) (1253 aa)
MICOS complex subunit Mic27	2.10082	0.004715	Apool	MICOS complex subunit Mic27; Component of the MICOS complex, a large protein complex of the mitochondrial inner membrane that plays crucial roles in the maintenance of crista junctions, inner membrane architecture, and formation of contact sites to the outer membrane. Specifically binds to cardiolipin (in vitro) but not to the precursor lipid phosphatidylglycerol. Plays a crucial role in crista j…
Pantothenate kinase 4	1.75623	0.00632744	Pank4	Pantothenate kinase 4; Plays a role in the physiological regulation of the intracellular CoA concentration (773 aa)
Phosphoglycerate mutase 2	1.62714	0.0227555	Pgam2	Phosphoglycerate mutase 2; Interconversion of 3- and 2-phosphoglycerate with 2,3- bisphosphoglycerate as the primer of the reaction. Can also catalyze the reaction of EC 5.4.2.4 (synthase), but with a reduced activity (253 aa)
Phosphopantothenate--cysteine ligase	2.23124	0.0490895	Ppcs	Phosphopantothenate--cysteine ligase; Catalyzes the first step in the biosynthesis of coenzyme A from vitamin B5, where cysteine is conjugated to 4’- phosphopantothenate to form 4-phosphopantothenoylcysteine; Belongs to the PPC synthetase family (311 aa)
Plexin-A3	3.46159	0.0161558	Plxna3	Plexin-A3; Coreceptor for SEMA3A and SEMA3F. Necessary for signaling by class 3 semaphorins and subsequent remodeling of the cytoskeleton. Plays a role in axon guidance in the developing nervous system. Regulates the migration of sympathetic neurons, but not of neural crest precursors. Required for normal dendrite spine morphology in pyramidal neurons. May play a role in regulating semaphorin-med…
Pre-mRNA-splicing factor 38B	6.29275	0.041842	Prpf38b	Pre-mRNA-splicing factor 38B; May be required for pre-mRNA splicing (542 aa)
Pre-mRNA-splicing factor SYF2	2.47832	0.0411967	Syf2	Pre-mRNA-splicing factor SYF2; May be involved in pre-mRNA splicing; Belongs to the SYF2 family (242 aa)
Probable C-mannosyltransferase DPY19L3	2.0324	0.0397552	Dpy19l3	Probable C-mannosyltransferase DPY19L3; Probable C-mannosyltransferase that mediates C- mannosylation of tryptophan residues on target proteins (716 aa)			ENSMUSG00000029559	Uncharacterized protein C12orf43 homolog; RIKEN cDNA 2210016L21 gene (256 aa)
Protein cornichon homolog 1	2.1174	0.0215339	Cnih1	Protein cornichon homolog 1; Involved in the selective transport and maturation of TGF-alpha family proteins (144 aa)
Protein Smaug homolog 2	11.1148	0.0014337	Pak4	Protein Smaug homolog 2; Has transcriptional repressor activity. Overexpression inhibits the transcriptional activities of AP-1, p53/TP53 and CDKN1A (By similarity) (687 aa)
RAS guanyl-releasing protein 1	4.17549	0.0161302	Rasgrp1	RAS guanyl-releasing protein 1; Functions as a calcium- and diacylglycerol (DAG)- regulated nucleotide exchange factor specifically activating Ras through the exchange of bound GDP for GTP. Activates the Erk/MAP kinase cascade. Regulates T-cell/B-cell development, homeostasis and differentiation by coupling T-lymphocyte/B-lymphocyte antigen receptors to Ras. Regulates NK cell cytotoxicity and ITA…
Serine/threonine-protein kinase LMTK1	2.30366	0.0293133	Aatk	Serine/threonine-protein kinase LMTK1; May be involved in neuronal differentiation (1317 aa)
Serine/threonine-protein kinase PAK 2	1.91478	0.0409425	Pak2	Serine/threonine-protein kinase PAK 2; Serine/threonine protein kinase that plays a role in a variety of different signaling pathways including cytoskeleton regulation, cell motility, cell cycle progression, apoptosis or proliferation. Acts as downstream effector of the small GTPases CDC42 and RAC1. Activation by the binding of active CDC42 and RAC1 results in a conformational change and a subseq…
Sodium bicarbonate cotransporter 3	2.66315	0.0256112	Slc4a7	Sodium bicarbonate cotransporter 3; Electroneutral sodium- and bicarbonate-dependent cotransporter with a Na(+)-HCO3(-) 1-1 stoichiometry. Regulates intracellular pH and may play a role in bicarbonate salvage in secretory epithelia. May also have an associated sodium channel activity (1131 aa)
Solute carrier family 12 member 6	2.71326	0.01818	Slc12a6	Solute carrier family 12 member 6; Mediates electroneutral potassium-chloride cotransport. May be activated by cell swelling. May contribute to cell volume homeostasis in single cells (1150 aa)
Splicing factor 3B subunit 3	1.58089	0.0124398	Sf3b3	Splicing factor 3B subunit 3; Involved in pre-mRNA splicing as a component of the splicing factor SF3B complex. SF3B complex is required for ’A’ complex assembly formed by the stable binding of U2 snRNP to the branchpoint sequence (BPS) in pre-mRNA. Sequence independent binding of SF3A/SF3B complex upstream of the branch site is essential, it may anchor U2 snRNP to the pre-mRNA. May also be invol…
UPF0729 protein C18orf32 homolog	1.55622	0.0128257	BC031181	UPF0729 protein C18orf32 homolog; May activate the NF-kappa-B signaling pathway (72 aa)
Zinc finger protein 330	1.57496	0.0116419	Zfp330	Zinc finger protein 330; Belongs to the NOA36 family (316 aa)
28S ribosomal protein S18b, mitochondrial	0.309265	0.000775642	Mrps18b	Mitochondrial ribosomal protein S18B (254 aa)
Complement factor H	0.59766	0.033021	Cfh	Complement factor H; Factor H functions as a cofactor in the inactivation of C3b by factor I and also increases the rate of dissociation of the C3bBb complex (C3 convertase) and the (C3b)NBB complex (C5 convertase) in the alternative complement pathway (1252 aa)
E3 ubiquitin-protein ligase RNF213	0.297343	0.000658463	Rnf213	E3 ubiquitin-protein ligase RNF213; E3 ubiquitin-protein ligase involved in angiogenesis. Involved in the non-canonical Wnt signaling pathway in vascular development- acts by mediating ubiquitination and degradation of FLNA and NFATC2 downstream of RSPO3, leading to inhibit the non- canonical Wnt signaling pathway and promoting vessel regression. Also has ATPase activity (5152 aa)
Glucose-6-phosphatase 3	0.369575	0.0454733	G6pc3	Glucose-6-phosphatase 3; Hydrolyzes glucose-6-phosphate to glucose in the endoplasmic reticulum. May form with the glucose-6-phosphate transporter (SLC37A4/G6PT) a ubiquitously expressed complex responsible for glucose production through glycogenolysis and gluconeogenesis. Probably required for normal neutrophil function (346 aa)
Keratin, type II cytoskeletal 72	0.483586	0.0230375	Krt72	Keratin, type II cytoskeletal 72; Has a role in hair formation. Specific component of keratin intermediate filaments in the inner root sheath (IRS) of the hair follicle (By similarity) (520 aa)
Kinesin heavy chain isoform 5A	0.53845	0.0488792	Kif5a	Kinesin heavy chain isoform 5A; Microtubule-dependent motor required for slow axonal transport of neurofilament proteins (NFH, NFM and NFL). Can induce formation of neurite-like membrane protrusions in non-neuronal cells in a ZFYVE27-dependent manner. The ZFYVE27-KIF5A complex contributes to the vesicular transport of VAPA, VAPB, SURF4, RAB11A, RAB11B and RTN3 proteins in neurons; Belongs to the …
Mitochondrial inner membrane protein OXA1L	0.345578	0.0298242	Oxa1l	Mitochondrial inner membrane protein OXA1L; Required for the insertion of integral membrane proteins into the mitochondrial inner membrane. Essential for the activity and assembly of cytochrome oxidase. Required for the correct biogenesis of ATP synthase and complex I in mitochondria (By similarity) (433 aa)
Mitogen-activated protein kinase kinase kinase kinase 2	0.29097	0.0375142	Map4k2	Mitogen-activated protein kinase kinase kinase kinase 2; Serine/threonine-protein kinase which acts as an essential component of the MAP kinase signal transduction pathway. Acts as a MAPK kinase kinase kinase (MAP4K) and is an upstream activator of the stress-activated protein kinase/c-Jun N-terminal kinase (SAP/JNK) signaling pathway and to a lesser extent of the p38 MAPKs signaling pathway. Req…
Peptidyl-prolyl cis-trans isomerase G	0.640136	0.00619402	Ppig	Peptidyl-prolyl cis-trans isomerase G; PPIases accelerate the folding of proteins. It catalyzes the cis-trans isomerization of proline imidic peptide bonds in oligopeptides. May be implicated in the folding, transport, and assembly of proteins. May play an important role in the regulation of pre-mRNA splicing (By similarity) (752 aa)
Protein ABHD11	0.598862	0.034189	Abhd11	Protein ABHD11; Abhydrolase domain containing 11; Belongs to the AB hydrolase superfamily (307 aa)
Protein Hook homolog 2	0.636538	0.0382879	Hook2	Protein Hook homolog 2; Component of the FTS/Hook/FHIP complex (FHF complex). The FHF complex may function to promote vesicle trafficking and/or fusion via the homotypic vesicular protein sorting complex (the HOPS complex). Contributes to the establishment and maintenance of centrosome function. May function in the positioning or formation of aggresomes, which are pericentriolar accumulations of …
Protein MANBAL	0.558474	0.000115012	Manbal	Protein MANBAL; Mannosidase, beta A, lysosomal-like (85 aa)
Protein MIS12 homolog	0.195864	0.000530021	Mis12	Protein MIS12 homolog; Part of the MIS12 complex which is required for normal chromosome alignment and segregation and for kinetochore formation during mitosis. Essential for proper kinetochore microtubule attachments (206 aa)
Protein zwilch homolog	0.281184	0.00960232	Zwilch	Protein zwilch homolog; Essential component of the mitotic checkpoint, which prevents cells from prematurely exiting mitosis. Required for the assembly of the dynein-dynactin and MAD1-MAD2 complexes onto kinetochores. Its function related to the spindle assembly machinery is proposed to depend on its association in the mitotic RZZ complex (By similarity) (596 aa)
Ribosyldihydronicotinamide dehydrogenase [quinone]	0.473337	0.00996692	Nqo2	Ribosyldihydronicotinamide dehydrogenase [quinone]; The enzyme apparently serves as a quinone reductase in connection with conjugation reactions of hydroquinones involved in detoxification pathways as well as in biosynthetic processes such as the vitamin K-dependent gamma-carboxylation of glutamate residues in prothrombin synthesis (231 aa)
Sciellin	0.45026	0.033896	Scel	Sciellin; May function in the assembly or regulation of proteins in the cornified envelope. The LIM domain may be involved in homotypic or heterotypic associations and may function to localize sciellin to the cornified envelope (By similarity) (652 aa)
Sideroflexin-2	0.436099	0.00311793	Sfxn2	Sideroflexin-2; Potential iron transporter (322 aa)
Sodium/potassium/calcium exchanger 3	0.440551	0.0339665	Slc24a3	Sodium/potassium/calcium exchanger 3; Transports 1 Ca(2+) and 1 K(+) in exchange for 4 Na(+) (645 aa)
StAR-related lipid transfer protein 7, mitochondrial	0.635637	0.000508922	Stard7	StAR-related lipid transfer protein 7, mitochondrial; May play a protective role in mucosal tissues by preventing exaggerated allergic responses (373 aa)
Transmembrane protein 56	0.64247	0.0217113	Tmem56	Transmembrane protein 56; Belongs to the TMEM56 family (276 aa)
Transmembrane protein 70, mitochondrial	0.665347	0.00330312	Tmem70	Transmembrane protein 70, mitochondrial; Involved in biogenesis of mitochondrial ATP synthase (254 aa)
Uncharacterized protein C12orf43 homolog	0.666496	0.0356957	ENSMUSG00000029559	Uncharacterized protein C12orf43 homolog; RIKEN cDNA 2210016L21 gene [a.k.a. 2210016L21Rik, ENSMUST00000140090, UPI00024676E5, Uncharacterized protein C12orf43 homolog]
Unconventional myosin-Ig	0.625563	0.0371838	Myo1g	Unconventional myosin-Ig; Unconventional myosin required during immune response for detection of rare antigen-presenting cells by regulating T- cell migration. Unconventional myosins are actin-based motor molecules with ATPase activity and serve in intracellular movements. Acts as a regulator of T-cell migration by generating membrane tension, enforcing cell-intrinsic meandering search, thereby e…
Vitronectin	0.272103	0.0240476	Vtn	Vitronectin; Vitronectin is a cell adhesion and spreading factor found in serum and tissues. Vitronectin interact with glycosaminoglycans and proteoglycans. Is recognized by certain members of the integrin family and serves as a cell-to-substrate adhesion molecule. Inhibitor of the membrane-damaging effect of the terminal cytolytic complement pathway (478 aa)
von Willebrand factor A domain-containing protein 9	0.63405	0.013661	Vwa5a	Von Willebrand factor A domain-containing protein 5A; May play a role in tumorigenesis as a tumor suppressor. Altered expression of this protein and disruption of the molecular pathway it is involved in may contribute directly to or modify tumorigenesis (By similarity) (793 aa)
Zinc finger protein 598	0.598067	0.0104865	Zfp598	E3 ubiquitin-protein ligase ZNF598; E3 ubiquitin-protein ligase that plays a key role in the ribosome quality control (RQC), a pathway that takes place when a ribosome has stalled during translation. Required for ribosomes to terminally stall during translation of poly(A) sequences by mediating monoubiquitination of 40S ribosomal protein RPS10/eS10, RPS20/uS10 and RPS3/uS3. Stalling precludes syn…
Ig kappa chain C region	0.614492	0.000118249
